# The role of mitotype variation and positive epistasis in trait differences between *Saccharomyces* species

**DOI:** 10.1101/2025.05.07.652752

**Authors:** Jun-Ting Johnson Wang, Ping Ling Priscilla Ng, Maceo E. Powers, Catherine H. Rha, Rachel B. Brem

## Abstract

Many traits of interest in biology evolved long ago and are fixed in a particular species, distinguishing it from other sister taxa. Elucidating the mechanisms underlying such divergences across reproductive barriers has been a key challenge for evolutionary biologists. The yeast *Saccharomyces cerevisiae* is unique among its relatives for its ability to thrive at high temperature. The genetic determinants of the trait remain incompletely understood, and we sought to understand the role in its architecture of species variation in mitochondrial DNA. We used mitochondrial transgenesis to show that *S. cerevisiae* mitotypes were sufficient for a partial boost to thermotolerance and respiration in the *S. paradoxus* background. These mitochondrial alleles worked best when the background also harbored a pro-thermotolerance nuclear genotype, attesting to positive epistasis between the two genomes. The benefits of *S. cerevisiae* alleles in terms of respiration and growth at high temperature came at the cost of worse performance in cooler conditions. Together, our results establish this system as a case in which mitoalleles drive fitness benefits in a manner compatible with, and fostered by, the nuclear genome.
