## Supplemental table 1 for "The role of mitotype variation and positive epistasis in trait differences between *Saccharomyces* species"

### Sheet: Strain list
Species	Strain Name	Background	Genotype/Details (Population designation from [1,2])	Ploidy	Source
A
S. paradoxus	Z1		Tree bark isolate from Silwood Park, UK (European)	2N	SGRP
S. paradoxus	A4		Bark of Quercus rubra isolate from Quebec, Canada	2N	SGRP
S. paradoxus	UFRJ50816		Drosophila spp. isolate from Brazil	2N	SGRP
S. paradoxus	KPN3828		Bark of Quercus robur isolate from Russia	2N	SGRP
S. cerevisiae	DBVPG1373		Soil isolate from Netherlands (Wine/European)	2N	SGRP
S. cerevisiae	YPS128		Soil beneath Quercus velutina isolate from Pennsylvania, USA (America)	2N	SGRP
S. cerevisiae	DBVPG6044		Bili wine isolate from West Africa	2N	SGRP
S. cerevisiae	Y55		Grape isolate from France, hoΔ::hyg, ura3Δ::KanMx	2N	SGRP
S. cerevisiae	DBVPG1373		Soil isolate from Netherlands (Wine/European), hoΔ::hyg, ura3Δ::KanMx	alpha	SGRP
S. cerevisiae	YPS128		Soil beneath Quercus velutina isolate from Pennsylvania, USA (America), hoΔ::hyg, ura3Δ::KanMx	alpha	SGRP
S. cerevisiae	DBVPG6044		Bili wine isolate from West Africa, hoΔ::hyg, ura3Δ::KanMx	alpha	SGRP
S. cerevisiae	Y55		Grape isolate from France, hoΔ::hyg, ura3Δ::KanMx	alpha	SGRP
S. cerevisiae	DBVPG6765		Wine/European, hoΔ::hyg, ura3Δ::KanMx	alpha	SGRP
S. cerevisiae	SJ6L01		Leaf of Cunninghamia lanceolata, Tree, Tuchih, Nantou, hoΔ::hyg	alpha	Generous gift from Joseph Schacherer
S. cerevisiae	SX3		Bark from Carya sp., Tree, Qinling Mountain, Shaanxi province, China, hoΔ::hyg	alpha	Generous gift from Joseph Schacherer
S. cerevisiae	GE14S01-7B		Soil, Taiwan, hoΔ::hyg	alpha	Generous gift from Joseph Schacherer
B
S. paradoxus	8X	Z1	ΔDYN1(-231 to 12377):: scDYN1(-243 to 12377), ΔMYO1(-907 to 5826):: scMYO1(-903 to 5824), ΔSCC2(-456 to 4556):: scSCC2(-441 to 4556), ΔAPC1(-547 to 5280):: scAPC1(-554 to 5280), ΔAFG2(-293 to 2391):: scAFG2(-270 to 2391), ΔESP1(-418 to 4962):: scESP1(-439 to 4963), ΔCEP3(-187 to 1816):: scCEP3(-194 to 1816), ΔTAF2(-806 to 4348):: scTAF2(-774 to 4357)	2N	[3]
S. cerevisiae	JRY5450	S288C	lys2-801 ura3-52 trp1-d1 kar1-d15 rho0	a	Generous gift from Dr. Jasper Rine
S. paradoxus	Jn78	8X	hoΔ::Hyg	2N	This study
S. paradoxus	Jn109	8X	hoΔ::Hyg, rho0	alpha	This study
S. paradoxus	Jn101	Z1	hoΔ::Hyg	2N	This study
S. paradoxus	Jn120	Z1	hoΔ::Hyg	alpha	This study
S. paradoxus	Jn132	Z1	hoΔ::Hyg, rho0	alpha	This study
S. cerevisiae	Jn103	JRY5450	DBVPG1373 mitochondrial DNA	a	This study
S. paradoxus	Jn134	Jn109	DBVPG1373 mitochondrial DNA	alpha	This study
S. paradoxus	Jn137	Jn132	DBVPG1373 mitochondrial DNA	alpha	This study
S. cerevisiae	Jn187	JRY5450	Y55 mitochondrial DNA	a	This study
S. cerevisiae	Jn189	JRY5450	YPS128 mitochondrial DNA	a	This study
S. cerevisiae	Jn190	JRY5450	DBVPG6044 mitochondrial DNA	a	This study
S. paradoxus	Jn193	Jn132	Y55 mitochondrial DNA	alpha	This study
S. paradoxus	Jn196	Jn132	YPS128 mitochondrial DNA	alpha	This study
S. paradoxus	Jn199	Jn132	DBVPG6044 mitochondrial DNA	alpha	This study
S. paradoxus	Jn202	Jn109	Y55 mitochondrial DNA	alpha	This study
S. paradoxus	Jn205	Jn109	YPS128 mitochondrial DNA	alpha	This study
S. paradoxus	Jn208	Jn109	DBVPG6044 mitochondrial DNA	alpha	This study
S. cerevisiae	JRY02375	RK511-6B	ade2 his3­ his6 leu2-3,112 sst1-3 trp1-289 ura3-52	a	Generous gift from Dr. Jasper Rine
S. cerevisiae	JRY02176	XT1-20A	ade leu2 ura3 sst2-4oc	alpha	Generous gift from Dr. Jasper Rine
S. cerevisiae	Jn312	DBVPG1373	D1373 mitochondrial DNA (cytoduction)	alpha	This study
S. cerevisiae	Jn315	DBVPG1373	YPS128 mitochondrial DNA	alpha	This study
S. cerevisiae	Jn318	DBVPG1373	DBVPG6044 mitochondrial DNA	alpha	This study
S. cerevisiae	Jn321	DBVPG1373	Y55 mitochondrial DNA	alpha	This study
S. cerevisiae	Jn356	JRY5450	SJ6L01 mitochondrial DNA	a	This study
S. cerevisiae	Jn357	JRY5450	SX3 mitochondrial DNA	a	This study
S. cerevisiae	Jn359	JRY5450	GE14S01-7B mitochondrial DNA	a	This study
S. paradoxus	Jn369	Z1	SJ6L01 mitochondrial DNA	alpha	This study
S. paradoxus	Jn372	Z1	SX3 mitochondrial DNA	alpha	This study
S. paradoxus	Jn375	Z1	GE14S01-7B mitochondrial DNA	alpha	This study
